# Stepwise assembly of virulence-associated traits in the intracellular pathogen *Coxiella burnetii*

**DOI:** 10.64898/2026.05.14.724635

**Authors:** Amanda E. Brenner, Rahul Raghavan

## Abstract

*Coxiella burnetii* is the only member of the order Legionellales known to primarily infect vertebrates. The Q fever pathogen is also unusual in that it replicates within an acidified phagolysosome-like vacuole. The evolutionary origins of the virulence determinants underlying this lifestyle remain unclear. More broadly, little is known about how virulence-related traits arise in specialized intracellular lineages, where access to foreign-origin DNA may be more episodic. To address this question, we used Legionellales-wide comparative phylogenomics to reconstruct the gain and loss of traits affecting host interaction, immune evasion, intracellular survival, and metabolism. We found that many virulence-associated traits in *C. burnetii* predate the modern pathogen and were assembled stepwise in ancestors that likely occupied niches distinct from the acidified vacuolar niche of modern *C. burnetii*. The common ancestor shared with soft-tick *Coxiella* endosymbionts likely encoded most *C. burnetii* type IVB secretion system effectors, indicating that much of the host-manipulation repertoire in *C. burnetii* was already present before the emergence of the modern pathogen. Distinctive lipopolysaccharide features associated with immune evasion also appear to have accumulated progressively within the *Coxiella* lineage, including genes implicated in synthesis of virenose, a unique O-antigen sugar critical for *C. burnetii* virulence. Traits likely to support replication in the acidic *Coxiella*-containing vacuole likewise accumulated gradually, with generalized stress-tolerance functions predating acquisition of an Mrp cation/proton antiporter that may have further supported pH homeostasis. Additional changes in sugar transport and catabolism, glycolytic control, and respiratory metabolism likely enhanced metabolic flexibility and access to diverse substrates in this nutrient-rich niche. Together, these findings support a model in which vertebrate pathogenicity in *C. burnetii* emerged through stepwise remodeling of an ancestral host-associated lineage and provide a framework for understanding how virulence-related traits evolve in specialized intracellular pathogens.

**AUTHOR SUMMARY:** *Coxiella burnetii* is the bacterium that causes Q fever, a disease that can spread from animals to humans. Unlike its close relatives, *C. burnetii* primarily infects vertebrates and grows inside an acidic compartment within host cells. New bacterial pathogens often evolve by gaining genes from other bacteria, but how virulence evolves in lineages that grow only inside host cells, where opportunities to gain new genes may be infrequent, remains unclear. We wanted to understand how *C. burnetii* evolved the traits needed for its distinctive intracellular lifestyle. By comparing its genome to those of related bacteria across the order Legionellales, we found that features involved in host manipulation, immune evasion, acid tolerance, and nutrient use appeared at different times in its ancestry rather than being acquired all at once by the modern pathogen. Our findings suggest that specialized intracellular pathogens can emerge through gradual changes in ancestral host-associated lineages, including gene acquisition, gene loss, retention of older traits, and repurposing of existing functions.
