## Supplemental tables for "Stepwise assembly of virulence-associated traits in the intracellular pathogen *Coxiella burnetii*"

### Sheet: S1
Table S1: Taxa used in analysis.
Assembly Accession	Taxa Name	Host / Source Listed in Figure 3
GCA_964449835.1	Aquicella GCA_964449835.1	Agricultural soil
GCA_964466595.1	Aquicella GCA_964466595.1	Agricultural soil
GCA_964492045.1	Aquicella GCA_964492045.1	Activated sludge
GCA_964527435.1	Aquicella GCA_964527435.1	Frog gut contents
GCA_964597435.1	Aquicella GCA_964597435.1	Effluent from manure-amended soils
GCA_964612855.1	Aquicella GCA_964612855.1	Effluent from manure-amended soils
GCA_964647825.1	Aquicella GCA_964647825.1	Frog gut contents
GCA_964648015.1	Aquicella GCA_964648015.1	Frog gut contents
GCF_902459475.1	Aquicella lusitana	Geothermal spa
GCF_902459485.1	Aquicella siphonis	Geothermal spa
GCA_002290645.2	Aquirickettsiella gammari	Amphipod (Gammarus fossarum)
GCA_947478905.1	Berkiella GCA_947478905.1	Freshwater lake
GCA_963976875.1	Berkiella GCA_963976875.1	Arctic Ocean seawater
GCF_001431295.2	Berkiella aquae	Ameboid protist (Acanthamoeba polyphaga)
GCF_001431315.2	Berkiella cookevillensis	Ameboid protist (Acanthamoeba polyphaga)
GCF_000168875.3	Coxiella burnetii 'MSU Goat Q177'	Mammals
GCF_002633945.1	Coxiella burnetii 14160-001	Mammals
GCF_002634085.1	Coxiella burnetii 14160-002	Mammals
GCF_002634005.1	Coxiella burnetii 18430	Mammals
GCF_004006195.1	Coxiella burnetii 2014-PE-15890	Mammals
GCF_002633985.1	Coxiella burnetii 2574	Mammals
GCF_001572745.1	Coxiella burnetii 3262	Mammals
GCF_027943585.1	Coxiella burnetii 406	Mammals
GCF_002633905.1	Coxiella burnetii 42785537	Mammals
GCF_002633965.1	Coxiella burnetii 701CbB1	Mammals
GCF_024918635.1	Coxiella burnetii BRASOV	Mammals
GCF_024918615.1	Coxiella burnetii CB13	Mammals
GCF_024918495.1	Coxiella burnetii CB132	Mammals
GCF_024918655.1	Coxiella burnetii CB149	Mammals
GCF_024918575.1	Coxiella burnetii CB155	Mammals
GCF_024918675.1	Coxiella burnetii CB170	Mammals
GCF_024918695.1	Coxiella burnetii CB180	Mammals
GCF_024918555.1	Coxiella burnetii CB68	Mammals
GCF_024918535.1	Coxiella burnetii CB80	Mammals
GCF_002633925.1	Coxiella burnetii CbCVIC1	Mammals
GCF_000019865.1	Coxiella burnetii CbuG Q212	Mammals
GCF_024918515.1	Coxiella burnetii DogUtad	Mammals
GCF_000017105.1	Coxiella burnetii Dugway 5J108-111	Mammals
GCF_002634045.1	Coxiella burnetii Heizberg	Mammals
GCF_002634025.1	Coxiella burnetii Henzerling	Mammals
GCF_025765755.1	Coxiella burnetii KZQ3	Mammals
GCF_004087735.1	Coxiella burnetii nine mile phase II	Mammals
GCF_027627535.1	Coxiella burnetii RMSFV	Mammals
GCF_000018745.1	Coxiella burnetii RSA 331 RSA 331	Mammals
GCF_002094935.1	Coxiella burnetii RSA 439	Mammals
GCF_000007765.2	Coxiella burnetii RSA 493	Mammals
GCF_002633885.1	Coxiella burnetii Scurry Q217	Mammals
GCF_002634065.1	Coxiella burnetii str Schperling Schperling	Mammals
GCF_027943605.1	Coxiella burnetii VS42	Mammals
GCF_000367725.2	Coxiella burnetii Z3055 Z3055	Mammals
GCF_000815025.1	Coxiella endosymbiont of Amblyomma americanum	Hard tick (Amblyomma americanum)
GCF_018107685.1	Coxiella endosymbiont of Amblyomma nuttalli	Hard tick (Amblyomma nuttalli)
GCF_009883795.1	Coxiella endosymbiont of Amblyomma sculptum	Hard tick (Amblyomma sculptum)
GCF_907164955.1	Coxiella endosymbiont of Dermacentor marginatus	Hard tick (Dermacentor marginatus)
GCA_048494595.1	Coxiella endosymbiont of Dermacentor nuttalli	Hard tick (Dermacentor nuttalli)
GCA_048493135.1	Coxiella endosymbiont of Dermacentor silvarum	Hard tick (Dermacentor silvarum)
GCA_048491875.1	Coxiella endosymbiont of Haemaphysalis japonica	Hard tick (Haemaphysalis japonica)
GCA_048491735.1	Coxiella endosymbiont of Haemaphysalis longicornis	Hard tick (Haemaphysalis longicornis)
GCA_048492375.1	Coxiella endosymbiont of Haemaphysalis qinghaiensis	Hard tick (Haemaphysalis qinghaiensis)
GCF_019425495.1	Coxiella endosymbiont of Ornithodoros amblus	Soft tick (Ornithodoros amblus)
GCF_907164965.1	Coxiella endosymbiont of Ornithodoros maritimus	Soft tick (Ornithodoros maritimus)
TBD	Coxiella endosymbiont of Ornithodoros peruvianus	Soft tick (Ornithodoros peruvianus)
GCF_030643785.1	Coxiella endosymbiont of Rhipicephalus appendiculatus	Hard tick (Rhipicephalus appendiculatus)
GCF_002871095.1	Coxiella endosymbiont of Rhipicephalus microplus	Hard tick (Rhipicephalus microplus)
GCF_002804145.1	Coxiella endosymbiont of Rhipicephalus sanguineus	Hard tick (Rhipicephalus sanguineus)
GCF_001077715.1	Coxiella endosymbiont of Rhipicephalus turanicus	Hard tick (Rhipicephalus turanicus)
GCF_000236145.1	Fluoribacter dumoffii	Amoeboid protists/Freshwater/Human infection
GCF_900450965.1	Fluoribacter gormanii	Amoeboid protists/Freshwater/Human infection
GCF_001467055.1	Legionella adelaidensis	Amoeboid protists/Freshwater/Human infection
GCF_003176875.1	Legionella anisa	Amoeboid protists/Freshwater/Human infection
GCF_011764505.1	Legionella antarctica	Amoeboid protists/Freshwater/Human infection
GCF_900452395.1	Legionella beliardensis	Amoeboid protists/Freshwater/Human infection
GCF_900452515.1	Legionella birminghamensis	Amoeboid protists/Freshwater/Human infection
GCF_016786215.1	Legionella bononiensis	Amoeboid protists/Freshwater/Human infection
GCF_900450575.1	Legionella bozemanae	Amoeboid protists/Freshwater/Human infection
GCF_001467025.1	Legionella brunensis	Amoeboid protists/Freshwater/Human infection
GCF_900461525.1	Legionella busanensis	Amoeboid protists/Freshwater/Human infection
GCF_029026145.1	Legionella cardiaca	Amoeboid protists/Freshwater/Human infection
GCF_000621385.1	Legionella cherrii	Amoeboid protists/Freshwater/Human infection
GCF_900452415.1	Legionella cincinnatiensis	Amoeboid protists/Freshwater/Human infection
GCF_002240035.1	Legionella clemsonensis	Amoeboid protists/Freshwater/Human infection
GCF_900452385.1	Legionella donaldsonii	Amoeboid protists/Freshwater/Human infection
GCF_000162755.2	Legionella drancourtii	Amoeboid protists/Freshwater/Human infection
GCF_900640075.1	Legionella drozanskii	Amoeboid protists/Freshwater/Human infection
GCF_001467615.1	Legionella erythra	Amoeboid protists/Freshwater/Human infection
GCF_900640125.1	Legionella fairfieldensis	Amoeboid protists/Freshwater/Human infection
GCF_000953135.1	Legionella fallonii	Amoeboid protists/Freshwater/Human infection
GCF_900461565.1	Legionella feeleii	Amoeboid protists/Freshwater/Human infection
GCF_004571195.1	Legionella geestiana	Amoeboid protists/Freshwater/Human infection
GCF_900452545.1	Legionella gratiana	Amoeboid protists/Freshwater/Human infection
GCF_900639865.1	Legionella gresilensis	Amoeboid protists/Freshwater/Human infection
GCF_000953655.1	Legionella hackeliae	Amoeboid protists/Freshwater/Human infection
GCF_900639875.1	Legionella impletisoli	Amoeboid protists/Freshwater/Human infection
GCF_007361795.1	Legionella israelensis	Amoeboid protists/Freshwater/Human infection
GCF_900114725.1	Legionella jamestowniensis	Amoeboid protists/Freshwater/Human infection
GCF_900637635.1	Legionella jordanis	Amoeboid protists/Freshwater/Human infection
GCF_900187355.1	Legionella lansingensis	Amoeboid protists/Freshwater/Human infection
GCF_900452755.1	Legionella londiniensis	Amoeboid protists/Freshwater/Human infection
GCF_000091785.1	Legionella longbeachae	Amoeboid protists/Freshwater/Human infection
GCF_023921225.1	Legionella lytica	Amoeboid protists/Freshwater/Human infection
GCF_900460175.1	Legionella maceachernii	Amoeboid protists/Freshwater/Human infection
GCF_023618015.1	Legionella maioricensis	Amoeboid protists/Freshwater/Human infection
GCF_000756815.1	Legionella massiliensis	Amoeboid protists/Freshwater/Human infection
GCF_000953635.1	Legionella micdadei	Amoeboid protists/Freshwater/Human infection
GCF_900452715.1	Legionella moravica	Amoeboid protists/Freshwater/Human infection
GCF_900639915.1	Legionella nagasakiensis	Amoeboid protists/Freshwater/Human infection
GCF_001467895.1	Legionella nautarum	Amoeboid protists/Freshwater/Human infection
GCF_000770585.1	Legionella norrlandica	Amoeboid protists/Freshwater/Human infection
GCF_001467925.1	Legionella oakridgensis	Amoeboid protists/Freshwater/Human infection
GCF_900461585.1	Legionella parisiensis	Amoeboid protists/Freshwater/Human infection
GCF_001753085.1	Legionella pneumophila	Amoeboid protists/Freshwater/Human infection
GCF_002776555.1	Legionella polyplacis	Amoeboid protists/Freshwater/Human infection
GCF_003990155.1	Legionella qingyii	Amoeboid protists/Freshwater/Human infection
GCF_900452695.1	Legionella quateirensis	Amoeboid protists/Freshwater/Human infection
GCF_001467975.1	Legionella quinlivanii	Amoeboid protists/Freshwater/Human infection
GCF_900639985.1	Legionella rowbothamii	Amoeboid protists/Freshwater/Human infection
GCF_900640015.1	Legionella rubrilucens	Amoeboid protists/Freshwater/Human infection
GCF_002848365.2	Legionella sainthelensi	Amoeboid protists/Freshwater/Human infection
GCF_001468135.1	Legionella santicrucis	Amoeboid protists/Freshwater/Human infection
GCF_001465875.1	Legionella saoudiensis	Amoeboid protists/Freshwater/Human infection
GCF_003990055.1	Legionella septentrionalis	Amoeboid protists/Freshwater/Human infection
GCF_001468025.1	Legionella shakespearei	Amoeboid protists/Freshwater/Human infection
GCF_900637495.1	Legionella spiritensis	Amoeboid protists/Freshwater/Human infection
GCF_001468005.1	Legionella steelei	Amoeboid protists/Freshwater/Human infection
GCF_900452835.1	Legionella steigerwaltii	Amoeboid protists/Freshwater/Human infection
GCF_900452865.1	Legionella taurinensis	Amoeboid protists/Freshwater/Human infection
GCF_900640035.1	Legionella tucsonensis	Amoeboid protists/Freshwater/Human infection
GCF_000308315.1	Legionella tunisiensis	Amoeboid protists/Freshwater/Human infection
GCF_900452925.1	Legionella wadsworthii	Amoeboid protists/Freshwater/Human infection
GCF_900187095.1	Legionella waltersii	Amoeboid protists/Freshwater/Human infection
GCF_900453045.1	Legionella worsleiensis	Amoeboid protists/Freshwater/Human infection
GCF_900640115.1	Legionella yabuuchiae	Amoeboid protists/Freshwater/Human infection
GCF_049348705.1	Paracoxiella cheracis	Crayfish (Cherax quadricarinatus)
GCA_036495935.1	Rickettsiella GCA_036495935.1	Grassland Soil
GCA_037439325.1	Rickettsiella GCA_037439325.1	Hydrothermal sediments
GCA_049797115.1	Rickettsiella GCA_049797115.1	Soil from urban greenspace
GCA_964341295.1	Rickettsiella GCA_964341295.1	Hard tick (Ixodes ricinus)
GCA_964341305.1	Rickettsiella GCA_964341305.1	Hard tick (Ixodes ricinus)
GCA_964417555.1	Rickettsiella GCA_964417555.1	Soft ticks (Ornithodoros phacochoerus)
GCA_965662625.1	Rickettsiella GCA_965662625.1	Marine plankton
GCF_964030935.1	Rickettsiella endosymbiont of Aleochara curtula	Rove beetle (Aleochara curtula)
GCF_019285595.1	Rickettsiella endosymbiont of Dermanyssus gallinae	Red mite (Dermanyssus gallinae)
GCF_964277335.1	Rickettsiella endosymbiont of Litargus connexus	Hairy fungus beetle (Litargus connexus)
GCF_964031245.1	Rickettsiella endosymbiont of Miltochrista miniata	Moth (Miltochrista miniata)
GCF_964031165.1	Rickettsiella endosymbiont of Rhagonycha lignosa	Soldier beetle (Rhagonycha lignosa)
GCF_964019545.1	Rickettsiella endosymbiont of Xylota segnis	Hover fly (Xylota segnis)
GCF_000168295.1	Rickettsiella grylli	Pill bug (family: Armadillidiidae)
GCF_001881495.1	Rickettsiella isopodorum	Woodlouse (Trachelipus rathkii)
GCF_003966755.1	Rickettsiella viridis	Rove beetle (Aleochara curtula)

### Sheet: S2
Table S2: Proteins used to build Coxiella phylogenomic tree.
Locus Tag	Protein Accession	NCBI Annotation
CBU_0123	NP_819173.1	UDP-N-acetylmuramoylalanyl-D-glutamate--2,6-diaminopimelate ligase
CBU_0124	NP_819174.1	UDP-N-acetylmuramoyl-tripeptide--D-alanyl-D-alanine ligase
CBU_0131	NP_819181.1	UDP-N-acetylmuramoylalanine--D-glutamate ligase
CBU_0135	NP_819185.1	UDP-N-acetylglucosamine--N-acetylmuramyl-(pentapeptide) pyrophosphoryl-undecaprenol N-acetylglucosamine transferase
CBU_0140	NP_819190.2	cell division protein
CBU_0141	NP_819191.3	cell division protein
CBU_0224	NP_819268.1	protein translocase subunit
CBU_0225	NP_819269.3	transcription termination/antitermination protein NusG
CBU_0226	NP_819270.1	50S ribosomal protein L11
CBU_0228	NP_819272.1	50S ribosomal protein L10
CBU_0229	NP_819273.1	50S ribosomal protein L12 (L7/L12)
CBU_0234	NP_819278.1	30S ribosomal protein S7
CBU_0238	NP_819282.1	50S ribosomal protein L3
CBU_0239	NP_819283.2	50S ribosomal protein L4
CBU_0240	NP_819284.1	50S ribosomal protein L23
CBU_0241	NP_819285.1	50S ribosomal protein L2
CBU_0242	NP_819286.1	30S ribosomal protein S19
CBU_0243	NP_819287.1	50S ribosomal protein L22
CBU_0244	NP_819288.1	30S ribosomal protein S3
CBU_0245	NP_819289.1	50S ribosomal protein L16
CBU_0247	NP_819291.2	30S ribosomal protein S17
CBU_0249	NP_819293.1	50S ribosomal protein L24
CBU_0250	NP_819294.1	50S ribosomal protein L5
CBU_0252	NP_819296.3	30S ribosomal protein S8
CBU_0253	NP_819297.1	50S ribosomal protein L6
CBU_0255	NP_819299.1	30S ribosomal protein S5
CBU_0257	NP_819301.1	50S ribosomal protein L15
CBU_0258	NP_819302.1	protein translocase subunit
CBU_0260	NP_819304.1	30S ribosomal protein S13
CBU_0261	NP_819305.1	30S ribosomal protein S11
CBU_0262	NP_819306.1	30S ribosomal protein S4
CBU_0263	NP_819307.1	DNA-directed RNA polymerase subunit alpha
CBU_0264	NP_819308.1	50S ribosomal protein L17
CBU_0290	NP_819334.1	50S ribosomal protein L33
CBU_0291	NP_819335.1	50S ribosomal protein L28
CBU_0389	NP_819428.1	30S ribosomal protein S20
CBU_0442	NP_819479.1	50S ribosomal protein L19
CBU_0461	NP_819497.1	pyruvate dehydrogenase E1 component
CBU_0462	NP_819498.1	dihydrolipoamide acetyltransferase component of pyruvate dehydrogenase complex
CBU_0491	NP_819525.1	50S ribosomal protein L32
CBU_0492	NP_819526.1	fatty acid/phospholipid synthesis protein
CBU_0499	NP_819533.3	dTMP kinase
CBU_0500	NP_819534.1	DNA polymerase III subunit delta'
CBU_0524	NP_819556.2	DNA gyrase subunit A
CBU_0527	NP_819559.1	cytidylate kinase
CBU_0557	NP_819588.1	DNA polymerase III subunit delta
CBU_0569	NP_819599.1	tRNA 2-methylthioadenosine synthase
CBU_0865	NP_819884.1	30S ribosomal protein S18
CBU_1147	NP_820145.2	tRNA (5-methylaminomethyl-2-thiouridylate)-methyltransferase
CBU_1245	NP_820240.1	GTP-binding protein
CBU_1248	NP_820243.1	histidine--tRNA ligase
CBU_1266	NP_820260.1	lipoic acid synthetase
CBU_1289	NP_820281.1	chaperone protein
CBU_1293	NP_820285.2	nucleotide exchange factor GrpE
CBU_1385	NP_820374.1	protein translation elongation factor Ts
CBU_1400	NP_820385.1	succinate dehydrogenase iron-sulfur protein
CBU_1401	NP_820386.1	succinate dehydrogenase flavoprotein subunit
CBU_1402	NP_820387.2	succinate dehydrogenase membrane anchor subunit
CBU_1403	NP_820388.2	succinate dehydrogenase cytochrome b556 subunit
CBU_1433	NP_820416.1	N utilization substance protein A
CBU_1438	NP_820421.1	NADH-quinone oxidoreductase subunit K
CBU_1441	NP_820424.1	NADH-quinone oxidoreductase subunit H
CBU_1442	NP_820425.1	NADH-quinone oxidoreductase subunit G
CBU_1570	NP_820553.1	holliday junction DNA helicase
CBU_1688	NP_820669.1	deoxycytidine triphosphate deaminase
CBU_1696	NP_820677.1	electron transport complex protein
CBU_1709	NP_820690.1	dihydrodipicolinate reductase
CBU_1725	NP_820706.1	acetyl-CoA carboxylase biotin carboxyl carrier protein
CBU_1749	NP_820729.1	50S ribosomal protein L13
CBU_1783	NP_820763.1	glyceraldehyde 3-phosphate dehydrogenase
CBU_1841	NP_820820.1	peptidyl-tRNA hydrolase
CBU_1909	NP_820886.1	RNA polymerase sigma-32 factor
CBU_1942	NP_820918.1	ATP synthase subunit delta
CBU_1946	NP_820922.1	ATP synthase subunit epsilon
CBU_1965	NP_820940.1	peptide chain release factor 1
CBU_1997	NP_820972.1	methionyl-tRNA formyltransferase
CBU_2086	NP_821056.1	transcription termination factor rho
CBU_2087	NP_821057.1	thioredoxin
CBU_2094	NP_821064.2	hypothetical protein

### Sheet: S3
Table S3: Proteins used to build Legionellales phylogenomic tree.
Locus Tag	Protein Accession	NCBI Annotation
CBU_0002	NP_819058.1	DNA polymerase III subunit beta
CBU_1688	NP_820669.1	deoxycytidine triphosphate deaminase
CBU_2087	NP_821057.1	thioredoxin
CBU_2086	NP_821056.1	transcription termination factor rho
CBU_1924	NP_820901.2	glucose inhibited division protein A
CBU_1696	NP_820677.1	electron transport complex protein
CBU_1695	NP_820676.1	methionine--tRNA ligase
CBU_1450	NP_820433.2	triosephosphate isomerase
CBU_1449	NP_820432.1	protein translocase subunit SecG
CBU_1447	NP_820430.1	NADH-quinone oxidoreductase subunit B
CBU_1442	NP_820425.1	NADH-quinone oxidoreductase subunit G
CBU_1441	NP_820424.1	NADH-quinone oxidoreductase subunit H
CBU_1438	NP_820421.1	NADH-quinone oxidoreductase subunit K
CBU_1434	NP_820417.1	hypothetical protein
CBU_1433	NP_820416.1	N utilization substance protein A
CBU_1431	NP_820414.1	ribosome-binding factor A
CBU_1430	YP_338283.1	tRNA pseudouridine synthase B
CBU_0092	NP_819144.2	tol system periplasmic component
CBU_1266	NP_820260.1	lipoic acid synthetase
CBU_1510	NP_820493.1	acetyl-coenzyme A carboxylase carboxyl transferase subunit alpha
CBU_0135	NP_819185.1	UDP-N-acetylglucosamine--N-acetylmuramyl-(pentapeptide) pyrophosphoryl-undecaprenol N-acetylglucosamine transferase
CBU_0396	NP_819435.1	isoleucine--tRNA ligase
CBU_0397	NP_819436.2	lipoprotein signal peptidase
CBU_1502	NP_820485.1	GTP-binding protein
CBU_1501	NP_820484.1	DNA repair protein
CBU_1371	NP_820360.1	peptidase M22 family non-proteolytic protein
CBU_1147	NP_820145.2	tRNA (5-methylaminomethyl-2-thiouridylate)-methyltransferase
CBU_0491	NP_819525.1	50S ribosomal protein L32
CBU_0492	NP_819526.1	fatty acid/phospholipid synthesis protein
CBU_0499	NP_819533.3	dTMP kinase
CBU_0500	NP_819534.1	DNA polymerase III subunit delta'
CBU_0524	NP_819556.2	DNA gyrase subunit A
CBU_0527	NP_819559.1	cytidylate kinase
CBU_0567	NP_819597.1	metal-binding protein
CBU_2049	NP_821020.1	tryptophan--tRNA ligase
CBU_1061	NP_820061.2	segregation and condensation protein
CBU_1060	NP_820060.1	segregation and condensation protein
CBU_0461	NP_819497.1	pyruvate dehydrogenase E1 component
CBU_0462	NP_819498.1	dihydrolipoamide acetyltransferase component of pyruvate dehydrogenase complex
CBU_0463	NP_819499.1	dihydrolipoamide dehydrogenase
CBU_1375	NP_820364.1	GTP pyrophosphokinase
CBU_0859	NP_819878.1	membrane-spanning protein
CBU_0152	NP_819202.1	dephospho-CoA kinase
CBU_1385	NP_820374.1	protein translation elongation factor Ts
CBU_1384	NP_820373.1	uridylate kinase
CBU_1383	NP_820372.1	ribosome recycling factor
CBU_1565	NP_820548.2	aspartate--tRNA ligase
CBU_1245	NP_820240.1	GTP-binding protein
CBU_1248	NP_820243.1	histidine--tRNA ligase
CBU_1489	NP_820472.1	UDP-2,3-diacylglucosamine hydrolase
CBU_1570	NP_820553.1	holliday junction DNA helicase
CBU_0867	NP_819886.3	50S ribosomal protein L9
CBU_0865	NP_819884.1	30S ribosomal protein S18
CBU_0564	NP_819594.1	apolipoprotein N-acyltransferase
CBU_0558	NP_819589.1	rare lipoprotein B
CBU_0557	NP_819588.1	DNA polymerase III subunit delta
CBU_0569	NP_819599.1	tRNA 2-methylthioadenosine synthase
CBU_1566	NP_820549.1	hypothetical protein
CBU_0430	NP_819467.1	lysine--tRNA ligase
CBU_0856	NP_819875.2	phospholipid-lipopolysaccharide ABC transporter permease/ATP-binding protein
CBU_0123	NP_819173.1	UDP-N-acetylmuramoylalanyl-D-glutamate--2,6-diaminopimelate ligase
CBU_0116	NP_819166.1	S-adenosyl-methyltransferase
CBU_1417	NP_820401.1	N utilization substance protein B
CBU_0808	NP_819828.1	valine--tRNA ligase
CBU_0081	NP_819134.1	proline--tRNA ligase
CBU_1997	NP_820972.1	methionyl-tRNA formyltransferase
CBU_1422	NP_820406.1	DNA repair protein
CBU_1965	NP_820940.1	peptide chain release factor 1
CBU_1969	NP_820944.1	DnaK suppressor protein
CBU_1239	NP_820234.1	membrane-spanning protein
CBU_1240	NP_820235.1	O-sialoglycoprotein endopeptidase
CBU_1595	NP_820578.2	DNA primase
CBU_1382	NP_820371.1	undecaprenyl pyrophosphate synthetase
CBU_1289	NP_820281.1	chaperone protein
CBU_1293	NP_820285.2	nucleotide exchange factor GrpE
CBU_1674	NP_820656.1	enolase
CBU_0389	NP_819428.1	30S ribosomal protein S20
CBU_0387	NP_819426.1	GTP-binding protein
CBU_1841	NP_820820.1	peptidyl-tRNA hydrolase
CBU_1188	NP_820183.1	serine--tRNA ligase
CBU_0291	NP_819335.1	50S ribosomal protein L28
CBU_0290	NP_819334.1	50S ribosomal protein L33
CBU_1725	NP_820706.1	acetyl-CoA carboxylase biotin carboxyl carrier protein
CBU_2023	NP_820996.1	hypothetical protein
CBU_2094	NP_821064.2	hypothetical protein
CBU_0141	NP_819191.3	cell division protein
CBU_0140	NP_819190.2	cell division protein
CBU_0136	NP_819186.1	UDP-N-acetylmuramate--alanine ligase
CBU_0131	NP_819181.1	UDP-N-acetylmuramoylalanine--D-glutamate ligase
CBU_0124	NP_819174.1	UDP-N-acetylmuramoyl-tripeptide--D-alanyl-D-alanine ligase
CBU_0444	NP_819481.1	16S rRNA processing protein
CBU_0442	NP_819479.1	50S ribosomal protein L19
CBU_1301	NP_820293.1	ferric uptake regulation protein
CBU_0264	NP_819308.1	50S ribosomal protein L17
CBU_0263	NP_819307.1	DNA-directed RNA polymerase subunit alpha
CBU_0262	NP_819306.1	30S ribosomal protein S4
CBU_0261	NP_819305.1	30S ribosomal protein S11
CBU_0260	NP_819304.1	30S ribosomal protein S13
CBU_0258	NP_819302.1	protein translocase subunit
CBU_0257	NP_819301.1	50S ribosomal protein L15
CBU_0255	NP_819299.1	30S ribosomal protein S5
CBU_0253	NP_819297.1	50S ribosomal protein L6
CBU_0252	NP_819296.3	30S ribosomal protein S8
CBU_0250	NP_819294.1	50S ribosomal protein L5
CBU_0249	NP_819293.1	50S ribosomal protein L24
CBU_0248	NP_819292.1	50S ribosomal protein L14
CBU_0247	NP_819291.2	30S ribosomal protein S17
CBU_0245	NP_819289.1	50S ribosomal protein L16
CBU_0244	NP_819288.1	30S ribosomal protein S3
CBU_0243	NP_819287.1	50S ribosomal protein L22
CBU_0242	NP_819286.1	30S ribosomal protein S19
CBU_0241	NP_819285.1	50S ribosomal protein L2
CBU_0240	NP_819284.1	50S ribosomal protein L23
CBU_0239	NP_819283.2	50S ribosomal protein L4
CBU_0238	NP_819282.1	50S ribosomal protein L3
CBU_0237	NP_819281.2	30S ribosomal protein S10
CBU_0234	NP_819278.1	30S ribosomal protein S7
CBU_0229	NP_819273.1	50S ribosomal protein L12 (L7/L12)
CBU_0228	NP_819272.1	50S ribosomal protein L10
CBU_0227	NP_819271.1	50S ribosomal protein L1
CBU_0226	NP_819270.1	50S ribosomal protein L11
CBU_0225	NP_819269.3	transcription termination/antitermination protein NusG
CBU_0224	NP_819268.1	protein translocase subunit
CBU_0293	NP_819336.2	deoxyuridine 5'-triphosphate nucleotidohydrolase
CBU_1817	NP_820796.1	lysine--tRNA ligase
CBU_0810	NP_819830.1	membrane-spanning protein
CBU_1399	NP_820384.1	2-oxoglutarate dehydrogenase E1 component
CBU_1400	NP_820385.1	succinate dehydrogenase iron-sulfur protein
CBU_1401	NP_820386.1	succinate dehydrogenase flavoprotein subunit
CBU_1402	NP_820387.2	succinate dehydrogenase membrane anchor subunit
CBU_1403	NP_820388.2	succinate dehydrogenase cytochrome b556 subunit
CBU_1909	NP_820886.1	RNA polymerase sigma-32 factor
CBU_1899	NP_820876.1	methyltransferase
CBU_1082	NP_820081.1	tRNA delta(2)-isopentenylpyrophosphate transferase
CBU_1087	NP_820086.1	ATP/GTP hydrolase
CBU_1746	NP_820726.2	stringent starvation protein B
CBU_1748	NP_820728.1	30S ribosomal protein S9
CBU_1749	NP_820729.1	50S ribosomal protein L13
CBU_2077	NP_821047.1	uroporphyrinogen-III synthase
CBU_1235	NP_820230.1	oligoribonuclease
CBU_1978	NP_820953.1	organic solvent tolerance protein
CBU_1816	NP_820795.1	protein translation elongation factor P
CBU_1783	NP_820763.1	glyceraldehyde 3-phosphate dehydrogenase
CBU_1781	NP_820761.2	pyruvate kinase
CBU_1709	NP_820690.1	dihydrodipicolinate reductase
CBU_0076	NP_819129.2	monooxygenase
CBU_0075	NP_819128.1	2-polyprenyl-6-methoxyphenol hydroxylase
CBU_0517	NP_819549.2	aspartate aminotransferase
CBU_1946	NP_820922.1	ATP synthase subunit epsilon
CBU_1944	NP_820920.1	ATP synthase subunit gamma
CBU_1942	NP_820918.1	ATP synthase subunit delta
CBU_1739	NP_820719.1	tetrapyrrole (Corrin/Porphyrin) methylase family protein
